# Genome-wide characterization of the *MLO* gene family in *Cannabis sativa* reveals two genes as strong candidates for powdery mildew susceptibility

**DOI:** 10.1101/2021.07.16.452661

**Authors:** Noémi Pépin, Francois Olivier Hebert, David L. Joly

**Author notes:** Correspondence: David L. Joly. These authors have contributed equally to this work (Noémi Pépin, Francois Olivier Hebert).

## Abstract

*Cannabis sativa* is increasingly being grown around the world for medicinal, industrial, and recreational purposes. As in all cultivated plants, cannabis is exposed to a wide range of pathogens, including powdery mildew (PM). This fungal disease stresses cannabis plants and reduces flower bud quality, resulting in significant economic losses for licensed producers. The *Mildew Locus O* (*MLO*) gene family encodes plant-specific proteins distributed among conserved clades, of which clades IV and V are known to be involved in susceptibility to PM in monocots and dicots, respectively. In several studies, the inactivation of those genes resulted in durable resistance to the disease. In this study, we identified and characterized the *MLO* gene family members in five different cannabis genomes. Fifteen *Cannabis sativa MLO* (*CsMLO*) genes were manually curated in cannabis, with numbers varying between 14, 17, 19, 18, and 18 for CBDRx, Jamaican Lion female, Jamaican Lion male, Purple Kush, and Finola, respectively (when considering paralogs and incomplete genes). Further analysis of the *CsMLO* genes and their deduced protein sequences revealed that many characteristics of the gene family, such as the presence of 7 transmembrane domains, the MLO functional domain, and particular amino acid positions, were present and well conserved. Phylogenetic analysis of the MLO protein sequences from all five cannabis genomes and other plant species indicated seven distinct clades (I through VII), as reported in other crops. Expression analysis revealed that the *CsMLOs* from clade V, *CsMLO1* and *CsMLO4*, were significantly upregulated following *Golovinomyces ambrosiae* infection, providing preliminary evidence that they could be involved in PM susceptibility. Finally, the examination of variation within *CsMLO1* and *CsMLO4* in 32 cannabis cultivars revealed several amino acid changes, which could affect their function. Altogether, cannabis *MLO* genes were identified and characterized, among which candidates potentially involved in PM susceptibility were noted. The results of this study will lay the foundation for further investigations, such as the functional characterization of clade V MLOs as well as the potential impact of the amino acid changes reported. Those will be useful for breeding purposes in order to develop resistant cultivars.
