## Supplementary Table S1 for "Genome-wide characterization of the *MLO* gene family in *Cannabis sativa* reveals two genes as strong candidates for powdery mildew susceptibility"

### Sheet: Table S1
Supplementary Table S1. Members of the CsMLO gene family as predicted and manually curated in the CBDRx genome.
Gene	Clade	Chromosome	Strand	Start position	End position	Genomic length (bp)	Exons	Protein length (aa)	TMsb	Subcellular localizationc	Conserved aa/30d	Conserved aa/58e	Corresponding model initially predicted by Grassa et al. 2021	Mispredicted	Corresponding NCBI RefSeq	Mispredicted
CsMLO1-CBDRx	V	1	+	21631499	21636477	4979	15	555	7	Cell membrane	28	57	evm.model.02.729	No	XP_030489192.1	No
CsMLO2-CBDRx	I	1	-	84421095	84415528	5568	15	551	7	Cell membrane	30	58	evm.model.02.2262	Yes	XP_030489655.1	No
CsMLO3-CBDRx	VI	2	-	92590377	92584053	6325	15	547	7	Cell membrane	25	52	Not predicted	Not predicted	XP_030503273.1	No
CsMLO4-CBDRx	V	2	+	92612089	92622483	10395	15	631	7	Cell membrane	30	56	Not predicted	Not predicted	XP_030504631.1	No
CsMLO5-CBDRx	VI	3	-	42556462	42507454	49009	15	515	7	Cell membrane	30	58	evm.model.03.983_evm.model.03.984	No	XP_030492579.1	No
CsMLO6-CBDRx	II	4	-	29809460	29799903	9558	14	520	7	Cell membrane	30	57	evm.model.04.777	Yes	XP_030497393.1	No
CsMLO7-CBDRx	III	4	-	65440972	65435678	5295	15	549	7	Cell membrane	29	57	evm.model.04.1438	Yes	XP_030498821.1	No
CsMLO8-CBDRx	III	4	+	79070668	79074427	3760	15	542	7	Cell membrane	30	57	evm.model.04.1785	Yes	XP_030498064.1	No
CsMLO9-CBDRx	I	6	+	49150225	49156766	6542	15	568	7	Cell membrane	30	57	evm.model.08.1144	No	XP_030510576.1	No
CsMLO10-CBDRx	VII	7	-	23870119	23830282	39838	14	535	7	Cell membrane	30	57	evm.model.09.732	Yes	XP_030480074.1	No
CsMLO11-CBDRx	VII	8	-	51420983	51416370	4614	14	583	7	Cell membrane	30	58	evm.model.10.1409	Yes	XP_030481977.1	No
CsMLO12-CBDRx	I	X	+	443359	447357	3999	14	558	7	Cell membrane	29	55	evm.model.01.39	Yes	XP_030485938.1	No
CsMLO13-CBDRx	II	X	+	10840654	10844220	3567	14	508	7	Cell membrane	30	58	evm.model.01.659	No	XP_030500730.1	No
CsMLO14-CBDRx	II	X	+	89459459	89463372	3914	12	516	7	Cell membrane	30	56	evm.model.01.2475	No	XP_030480106.1	No
CsMLO15-CBDRxa	IV	N/A	N/A	N/A	N/A	N/A	N/A	N/A	N/A	N/A	N/A	N/A	N/A	N/A	N/A	N/A
a CsMLO15-CBDRx is not predicted in the CBDRx genome, as compared to the other four genomes analysed.
b Number of transmembrane domains (TMs) in the predicted protein, as determined by the CCTOP online prediction server (Dobson et al., 2015).
c Subcellular localization as predicted by three online prediction servers: Plant-mPLoc (Chou and Shen, 2010), YLoc-HighRes (Briesmeister et al., 2010), and DeepLoc 1.0 (Armenteros et al., 2017).
d Number of conserved amino acids out of the 30 identified in Elliott et al., 2005.
e Number of conserved amino acids out of the 58 identified in Kusch et al., 2016.
