## Supplementary Table S2 for "Genome-wide characterization of the *MLO* gene family in *Cannabis sativa* reveals two genes as strong candidates for powdery mildew susceptibility"

### Sheet: Table S2
Supplementary Table S2. Members of the CsMLO gene family as predicted and manually curated in the Jamaican Lion (female) genome.
Gene	Clade	Chromosomea	Strand	Start position	End position	Genomic length (bp)	Exons	Protein length (aa)	TMsb	Subcellular localizationc	Conserved aa/30d	Conserved aa/58e	Corresponding model initially predicted by McKernan et al. 2020	Mispredicted
CsMLO1-JL_A	V	contig504	-	2740611	2735320	5292	15	555	7	Cell membrane	30	57	KAF4389119.1	Yes
CsMLO1-JL_B	V	contig856	-	5621443	5616456	4988	15	555	7	Cell membrane	30	57	KAF4393571.1	Yes
CsMLO2-JL	I	contig952	-	834608	829039	5570	15	551	7	Cell membrane	30	58	KAF4367122.1	Yes
CsMLO3-JL	VI	contig802	-	767974	774165	6192	15	545	7	Cell membrane	29	55	KAF4354655.1	Yes
CsMLO4-JL	V	contig802	+	799635	809299	9665	15	631	7	Cell membrane	30	58	KAF4354658.1	Yes
CsMLO5-JL	VI	contig460	-	1318269	1268597	49673	15	515	7	Cell membrane	30	56	Split in two: KAF4382162.1 and KAF4382161.1	Yes
CsMLO6-JL	II	contig63	+	776368	784676	8309	14	520	7	Cell membrane	30	58	KAF4377102.1	No
CsMLO7-JL	III	contig63	-	1481307	1475981	5327	15	549	7	Cell membrane	30	57	KAF4377122.1	No
CsMLO8-JL	III	contig678	-	568395	564596	3800	15	542	7	Cell membrane	29	57	KAF4375075.1	Yes
CsMLO9-JL	I	contig2022	-	663968	657957	6012	15	568	7	Cell membrane	30	57	KAF4357174.1	Yes
CsMLO10-JL_A	VII	contig985	+	5331675	5370657	38983	14	535	7	Cell membrane	30	56	Split in two: KAF4393115.1 and KAF4393116.1	Yes
CsMLO10-JL_B	VII	contig1663	-	2022723	1994842	27882	14	535	7	Cell membrane	30	56	Split in two: KAF4371615.1 and KAF4371614.1	Yes
CsMLO11-JL	VII	contig1712	+	46928	51479	4552	14	583	7	Cell membrane	25	52	KAF4351989.1	Yes
CsMLO12-JL	I	contig81	+	367827	377857	10031	14	558	7	Cell membrane	28	57	KAF4373825.1	Yes
CsMLO13-JL	II	contig89	-	1948749	1945183	3567	14	508	7	Cell membrane	30	57	Not predicted	Yes
CsMLO14-JL	II	contig604	-	1288310	1284368	3943	12	514	7	Cell membrane	30	58	KAF4377261.1	No
CsMLO15-JL	IV	contig608	-	86116	72832	13285	13	547	7	Cell membrane	30	57	Split in three: KAF4349387.1 , KAF4349386.1 and KAF4349384.1	Yes
a Jamaican Lion (female)'s predicted genes did not mention information on chromosomal localization, therefore respective contigs are mentionned here instead.
b Number of transmembrane domains (TMs) in the predicted protein, as determined by the CCTOP online prediction server (Dobson et al., 2015).
c Subcellular localization as predicted by three online prediction servers: Plant-mPLoc (Chou and Shen, 2010), YLoc-HighRes (Briesmeister et al., 2010), and DeepLoc 1.0 (Armenteros et al., 2017).
d Number of conserved amino acids out of the 30 identified in Elliott et al., 2005.
e Number of conserved amino acids out of the 58 identified in Kusch et al., 2016.
