## Supplementary Table S3 for "Genome-wide characterization of the *MLO* gene family in *Cannabis sativa* reveals two genes as strong candidates for powdery mildew susceptibility"

### Sheet: Sheet1
Supplementary Table S3. Members of the CsMLO gene family as predicted and manually curated in the Jamaican Lion (male) genome.
Gene	Clade	Chromosomea	Strand	Start position	End position	Genomic length (bp)	Exons	Protein length (aa)	TMsb	Subcellular localizationc	Conserved aa/30d	Conserved aa/58e	Corresponding model initially predicted by McKernan et al. 2020	Mispredicted
CsMLO1-JLm_A	V	lcl|112F_arrow	-	654550	649556	4995	15	555	7	Cell membrane	30	57	KAF4382237.1	Yes
CsMLO1-JLm_B	V	lcl|342F_arrow	-	634776	629789	4988	15	555	7	Cell membrane	30	57	KAF4361892.1	Yes
CsMLO2-JLm	I	lcl|23F_arrow	-	5370096	5364527	5570	15	551	7	Cell membrane	30	58	KAF4400088.1	Yes
CsMLO3-JLm	VI	lcl|60F_arrow	+	700531	706722	6192	15	545	7	Cell membrane	29	55	KAF4392359.1	Yes
CsMLO4-JLm	V	lcl|60F_arrow	-	675054	665390	9665	15	631	7	Cell membrane	30	58	KAF4392373.1	Yes
CsMLO5-JLm	VI	lcl|3F_arrow	+	13694396	13748298	53903	15	515	7	Cell membrane	30	56	KAF4403503.1	Yes
CsMLO6-JLm	II	lcl|2F_arrow	+	10117379	10125689	8311	14	520	7	Cell membrane	30	58	KAF4403659.1	No
CsMLO7-JLm	III	lcl|2F_arrow	-	10822345	10817020	5326	15	549	7	Cell membrane	30	57	KAF4403683.1	No
CsMLO8-JLm	III	lcl|8F_arrow	-	2816552	2812752	3801	15	542	7	Cell membrane	29	57	KAF4401980.1	Yes
CsMLO9-JLm_A	I	lcl|283F_arrow	+	679999	686010	6012	15	568	7	Cell membrane	30	57	KAF4366356.1	Yes
CsMLO9-JLm_B	I	lcl|544F_arrow	-	136772	130231	6542	15	568	7	Cell membrane	30	57	KAF4352270.1	Yes
CsMLO10-JLm	VII	lcl|29F_arrow	-	5546884	5507897	38988	14	535	7	Cell membrane	30	56	Split in three: KAF4398738.1 , KAF4347655.1 and KAF4398736.1	Yes
CsMLO11-JLm	VII	lcl|89F_arrow	-	1403407	1398856	4552	14	583	7	Cell membrane	25	52	KAF4386515.1	Yes
CsMLO12-JLm_A	I	lcl|156F_arrow	-	1157034	1153033	4002	14	558	7	Cell membrane	28	57	KAF4377640.1	Yes
CsMLO12-JLm_B	I	lcl|296F_arrow	-	670567	666569	3999	14	558	7	Cell membrane	28	57	KAF4364719.1	Yes
CsMLO13-JLm_A	II	lcl|210F_arrow	+	817217	820785	3569	14	508	7	Cell membrane	30	57	Not predicted	Yes
CsMLO13-JLm_B	II	lcl|990F_arrow	-	8914	5316	3599	14	508	7	Cell membrane	30	57	KAF4346523.1	Yes
CsMLO14-JLm	II	lcl|247F_arrow	+	556549	560491	3943	12	514	7	Cell membrane	30	58	KAF4368615.1	No
CsMLO15-JLm	IV	lcl|222F_arrow	-	388924	375642	13283	13	547	7	Cell membrane	30	57	KAF4370487.1	Yes
a Jamaican Lion (male)'s predicted genes did not mention information on chromosomal localization, therefore respective contigs are mentionned here instead.
b Number of transmembrane domains (TMs) in the predicted protein, as determined by the CCTOP online prediction server (Dobson et al., 2015).
c Subcellular localization as predicted by three online prediction servers: Plant-mPLoc (Chou and Shen, 2010), YLoc-HighRes (Briesmeister et al., 2010), and DeepLoc 1.0 (Armenteros et al., 2017).
d Number of conserved amino acids out of the 30 identified in Elliott et al., 2005.
e Number of conserved amino acids out of the 58 identified in Kusch et al., 2016.
