## Supplementary Table S4 for "Genome-wide characterization of the *MLO* gene family in *Cannabis sativa* reveals two genes as strong candidates for powdery mildew susceptibility"

### Sheet: Sheet1
Supplementary Table S4. Members of the CsMLO gene family as predicted and manually curated in the Purple Kush genome.
Gene	Clade	Chromosomea	Strand	Start position	End position	Genomic length (bp)	Frameshifts (bp)b	Corrected genomic length (bp)c	Exons	Protein length (aa)	TMsd	Subcellular localizatione	Conserved aa/30f	Conserved aa/58g	Partial sequencesh
CsMLO1-PK_A	V	1	-	45098499	45093248	5252	-1	5251	15	555	7	Cell membrane	30	57	N/A
CsMLO1-PK_B_partial	V	AGQN03004889.1	+	1	2506	2506	0	2506	9	343	4	Cell membrane, Chloroplast, Nucleus	19*	35	incomplete in N-terminal
CsMLO2-PK_partial	I	AGQN03002154.1	-	21719	16462	5258	+1	5259	14	423	7	Cell membrane	29*	55	incomplete in C-terminal
CsMLO3-PK	VI	2	-	1456278	1449911	6368	+1	6369	15	545	7	Cell membrane	29	55	N/A
CsMLO4-PK	V	AGQN03009267.1	-	14818	4456	10363	+1	10364	15	632	7	Cell membrane	30	58	N/A
CsMLO5-PK_A_partial	VI	3	-	52026651	52005599	21053	0	21053	12	381	6	Cell membrane, ER	26*	48	incomplete in C-terminal
CsMLO5-PK_B	VI	3	+	27803857	27854313	50457	0	50457	15	515	7	Cell membrane	30	56	N/A
CsMLO6-PK	II	AGQN03000322.1	+	71434	79631	8198	0	8198	14	520	7	Cell membrane	30	58	N/A
CsMLO7-PK	III	AGQN03006521.1	+	12463	17762	5300	0	5300	15	549	7	Cell membrane	30	57	N/A
CsMLO8-PK	III	4	-	10553761	10549996	3766	0	3766	15	542	7	Cell membrane	29	57	N/A
CsMLO9-PK_A	I	6	+	12012962	12019479	6518	0	6518	15	568	7	Cell membrane	30	57	N/A
CsMLO9-PK_B	I	7	-	27478752	27472743	6010	-2	6008	15	568	7	Cell membrane	30	57	N/A
CsMLO10-PK	VII	7	+	34612495	34652435	39941	0	39941	14	535	7	Cell membrane	30	56	N/A
CsMLO11-PK	VII	8	-	37826721	37822094	4628	+4 and -1	4631	14	583	7	Cell membrane	25	52	N/A
CsMLO12-PK	I	AGQN03000195.1	+	201585	205576	3992	+1	3993	14	558	7	Cell membrane	28	57	N/A
CsMLO13-PK	II	X	+	22017931	22021502	3572	0	3572	14	508	7	Cell membrane	30	57	N/A
CsMLO14-PK	II	4	-	44911635	44907693	3943	0	3943	12	514	7	Cell membrane	30	58	N/A
CsMLO15-PK	IV	7	-	7070801	7057519	13283	0	13283	13	547	7	Cell membrane	30	57	N/A
a Some of Purple Kush's genes/sequences were not distributed on a chromosome, but on a separate contig, which are mentionned here instead.
b Certain sequences in the Purple Kush genomes contained frameshifts. The number of base pairs deletions (+) and insertions (-) are noted here.
c Genomic length after the frameshifts were corrected through manual curation. The base pair deletions (+) were added to the sequence and the base pair insertions (-) were removed from the sequence.
d Number of transmembrane domains (TMs) in the predicted protein, as determined by the CCTOP online prediction server (Dobson et al., 2015).
e Subcellular localization as predicted by three online prediction servers: Plant-mPLoc (Chou and Shen, 2010), YLoc-HighRes (Briesmeister et al., 2010), and DeepLoc 1.0 (Armenteros et al., 2017).
f Number of conserved amino acids out of the 30 identified in Elliott et al., 2005.
g Number of conserved amino acids out of the 58 identified in Kusch et al., 2016.
h Some sequences identified in the Purple Kush genome were incomplete. Sequences incomplete in N-terminal did not possess a START codon and sequences incomplete in C-terminal did not possess a STOP codon.
