## Supplementary Table S5 for "Genome-wide characterization of the *MLO* gene family in *Cannabis sativa* reveals two genes as strong candidates for powdery mildew susceptibility"

### Sheet: Table S5
Supplementary Table S5. Members of the CsMLO gene family as predicted and manually curated in the Finola genome.
Gene	Clade	Chromosomea	Strand	Start position	End position	Genomic length (bp)	Frameshifts (bp)b	Corrected genomic length (bp)c	Exons	Protein length (aa)	TMsd	Subcellular localizatione	Conserved aa/30f	Conserved aa/58g	Partial sequencesh
CsMLO1-FN	V	1	-	23415592	23410611	4982	+3 and -1	4984	15	554	7	Cell membrane	30	57	N/A
CsMLO2-FN	I	1	+	68466870	68472476	5607	+1	5608	15	551	7	Cell membrane	30	58	N/A
CsMLO3-FN_A	VI	2	+	92667353	92674192	6840	+4	6844	15	544	7	Cell membrane	29	55	N/A
CsMLO3-FN_B_partial	VI	2	+	92656266	92661361	5096	+3	5099	11i	391	5	Cell membrane, ER	25	46	incomplete in C-terminal
CsMLO4-FN	V	2	-	92626721	92616646	10076	+2	10078	15	628	7	Cell membrane	30	58	N/A
CsMLO5-FN	VI	3	+	72351289	72407303	56015	+1	56016	15	515	7	Cell membrane	30	56	N/A
CsMLO6-FN	II	4	+	38689131	38695458	6328	+4	6332	14	520	7	Cell membrane	30	58	N/A
CsMLO7-FN	III	4	-	35789072	35783782	5291	0	5291	15	549	7	Cell membrane	30	57	N/A
CsMLO8-FN	III	4	-	64182196	64178379	3818	0	3818	15	542	7	Cell membrane	29	57	N/A
CsMLO9-FN	I	6	+	76586431	76592764	6334	+1 and -2	6333	15	568	7	Cell membrane	30	57	N/A
CsMLO10-FN_A_partial	VII	2	+	6379477	6380163	687	0	687	7	229	3	Cell membrane	16	30	incomplete in C-terminal
CsMLO10-FN_B	VII	7	-	60484928	60456562	28367	-12	28355	14	535	7	Cell membrane	30	56	N/A
CsMLO11-FN	VII	8	-	8908283	8903809	4475	0	4475	14	583	7	Cell membrane	25	52	N/A
CsMLO12-FN	I	QKVJ02000730.1	-	285930	281931	4000	0	4000	14	558	7	Cell membrane	28	57	N/A
CsMLO13-FN_A	II	X	+	24280135	24284864	4730	+2 and -1	4731	14	508	7	Cell membrane	30	57	N/A
CsMLO13-FN_B	II	X	+	26267467	26271000	3534	+5 and -2	3537	14	508	7	Cell membrane	30	57	N/A
CsMLO14-FN	II	1	+	58544314	58548247	3934	+1 and -1	3934	12	515	7	Cell membrane	30	58	N/A
CsMLO15-FN	IV	QKVJ02003327.1	+	24687	44345	19659	+6	19665	13	546	7	Cell membrane	30	57	N/A
a Some Finola genes/sequences were not distributed on a chromosome, but on a separate contig, which are mentionned here instead.
b Certain sequences in the Finola genomes contained frameshifts. The number of base pairs deletions (+) and insertions (-) are noted here.
c Genomic length after the frameshifts were corrected through manual curation. The base pair deletions (+) were added to the sequence and the base pair insertions (-) were removed from the sequence.
d Number of transmembrane domains (TMs) in the predicted protein, as determined by the CCTOP online prediction server (Dobson et al., 2015).
e Subcellular localization as predicted by three online prediction servers: Plant-mPLoc (Chou and Shen, 2010), YLoc-HighRes (Briesmeister et al., 2010), and DeepLoc 1.0 (Armenteros et al., 2017).
f Number of conserved amino acids out of the 30 identified in Elliott et al., 2005.
g Number of conserved amino acids out of the 58 identified in Kusch et al., 2016.
h Some sequences identified in the Purple Kush genome were incomplete. Sequences incomplete in N-terminal did not possess a START codon and sequences incomplete in C-terminal did not possess a STOP codon.
i As this gene is partial, one additional exon was present but incomplete.
