## Supplementary Table S7 for "Genome-wide characterization of the *MLO* gene family in *Cannabis sativa* reveals two genes as strong candidates for powdery mildew susceptibility"

### Sheet: Table S7
Supplementary Table S7. Non-synonymous SNPs identified in CsMLO1 and CsMLO4 of 32 cannabis cultivars with their respective amino acid change in the resulting protein.
Chr	Genomic position	Protein position	REF	ALT
1	21631617	40	Gly (G)	Glu (E)
1	21631743	53	Gln (Q)	Glu (E)
1	21631757	57	Lys (K)	Asn (N)
1	21631973	96	Pro (P)	Gln (Q)
1	21631984	100	Asn (N)	Asp (D)
1	21631986	100	Asn (N)	Lys (K)
1	21632017	111	Pro (P)	Thr (T)
1	21634336	259	Glu (E)	Gln (Q)
1	21636224	472	Asn (N)	Thr (T)
1	21636331	508	Ala (A)	Ser (S)
1	21636334	509	Thr (T)	Ala (A)
1	21636352	515	Met (M)	Val (V)
1	21636396	529	His (H)	Gln (Q)
1	21636413	535	Gln (Q)	Pro (P)
2	92612628	114	His (H)	Gln (Q)
2	92622145	520	Thr (T)	Ala (A)
2	92622199	538	Arg (R)	Cys (C)
2	92622308	574	Glu (E)	Gly (G)
2	92622355	590	Asn (N)	Asp (D)
2	92622367	594	Thr (T)	Ala (A)
2	92622370	595	Ala (A)	Thr (T)
2	92622371	595	Ala (A)	Val (V)
2	92622385	600	Ser (S)	Ala (A)
2	92622394	603	Lys (K)	Gln (Q)
2	92622404	606	Pro (P)	Leu (L)
2	92622410	608	Pro (P)	Arg (R)
